# Therapeutic targeting of MYC- and MYCN-driven medulloblastoma with a novel MYC degrader molecule

**DOI:** 10.64898/2026.07.09.737604

**Authors:** Sin Wi Ng, Satyanarayana Gadde, Nga-yee Chung, Qian Wang, Larissa Doughty, Tracy L Nero, Nisitha Jayatilleke, Janith Seneviratne, Daniel R Carter, Marion K Mateos, Maria Tsoli, David S. Ziegler, Raelene Endersby, Naresh Kumar, Louis Chesler, Tao Liu, Michael W Parker, Belamy B Cheung, Glenn M Marshall

## Abstract

**Background:** Medulloblastoma (MB) is the most common malignant brain tumour in children, and aggressive subgroups are frequently driven by the oncoproteins MYC or MYCN. Direct therapeutic targeting of MYC/MYCN has been challenging because of their intrinsically disordered protein structures. The aim of this study was to determine whether novel SE486-11 analogues (UNSW-SCs) can therapeutically target MYC/MYCN-driven MB.

**Methods:** The anticancer activity of UNSW-SCs was assessed in MB cell lines with differential MYC/MYCN expression. Target engagement was evaluated using surface plasmon resonance and drug affinity responsive target stability assays. Blood-brain barrier penetration, MYC/MYCN protein degradation, cell cycle effects, apoptosis, DNA damage, and synergy with histone deacetylase (HDAC) inhibitors were examined. Therapeutic efficacy was evaluated in murine models of MYC- and MYCN-driven human MB.

**Results:** UNSW-SCs showed potent anticancer activity, with preferential selectivity toward MB cells expressing high MYC/MYCN levels and IC50 values ranging from 0.22 to 1.18 μM. The lead molecule, UNSW-SC-22, directly bound MYC, crossed the blood-brain barrier, and achieved a brain-to-plasma ratio of 1.44 at peak concentrations. UNSW-SC-22 induced MYC/MYCN-dependent cytotoxicity associated with enhanced proteasomal degradation, cell cycle arrest, apoptosis, and DNA damage. Combined treatment with HDAC inhibitors further reduced MYC/MYCN protein levels, increased DNA damage, and enhanced apoptosis. *In vivo*, UNSW-SC-22, either alone or with entinostat, significantly suppressed intracranial tumour growth and prolonged survival.

**Conclusions:** UNSW-SC-22 is a brain-penetrant MYC/MYCN-targeting molecule with potent preclinical activity in MYC/MYCN-driven MB, supporting its development as a monotherapy or combination strategy with HDAC inhibition.

**Key Points:**

- UNSW-SC-22 directly targets MYC/MYCN in medulloblastoma.
- UNSW-SC-22 crosses the blood-brain barrier and prolongs survival.
- HDAC inhibition enhances UNSW-SC-22 activity in MYC-driven cells.

**Importance of the Study:** MYC- and MYCN-driven medulloblastomas remain among the most aggressive paediatric brain tumours, yet direct pharmacological targeting of MYC/MYCN has historically been difficult. This study identifies UNSW-SC-22 as a novel brain-penetrant small molecule that directly engages MYC/MYCN and promotes proteasomal degradation, leading to tumour cell death. Compared with prior MYC-directed approaches, UNSW-SC-22 combines direct target engagement, blood-brain barrier penetration, and *in vivo* efficacy in orthotopic MYC- and MYCN-driven medulloblastoma models. The study further demonstrates that combining UNSW-SC-22 with histone deacetylase inhibition enhances MYC/MYCN suppression, DNA damage, apoptosis, and survival benefit. These findings provide a translational framework for developing MYC/MYCN degradation as a therapeutic strategy for high-risk medulloblastoma and support future pharmacological optimisation, biomarker-guided patient selection, and combination therapy development.
