## Supplementary material for "Therapeutic targeting of MYC- and MYCN-driven medulloblastoma with a novel MYC degrader molecule": RNA sequencing data

### Sheet: DEG_Treated_vs_Control
baseMean	log2FoldChange	lfcSE	stat	pvalue	padj	SYMB
552.624	3.88347	0.213265	18.2096	4.33283e-74	5.41733e-70	PURPL
455.124	2.62327	0.618175	4.24357	2.19991e-05	0.000904628	CCDC13
837.07	2.29907	0.343971	6.68391	2.32649e-11	6.46401e-09	INPP5D
713.178	2.26499	0.461475	4.90816	9.19337e-07	6.11408e-05	RRAD
74.2451	2.17666	0.406267	5.35772	8.42806e-08	8.23251e-06	UNC5B-AS1
42954.7	2.12399	0.274872	7.72719	1.09949e-14	7.63717e-12	CDKN1A
136.966	2.11008	0.577019	3.65687	0.000255314	0.00735528	NECTIN4
169.023	1.99499	0.314194	6.34954	2.15963e-10	4.35514e-08	LINC01376
3289.82	1.78561	0.21567	8.27934	1.23857e-16	1.29049e-13	MIR34AHG
145.32	1.73814	0.338235	5.13885	2.76429e-07	2.2298e-05	ACTA2
2357.36	1.73059	0.321582	5.38147	7.38802e-08	7.37742e-06	GDF15
13717	1.725	0.199877	8.63033	6.11774e-18	1.09272e-14	TP53INP1
197.331	1.71178	0.40624	4.21371	2.51213e-05	0.00100994	PLXNB3
215.749	1.62739	0.265704	6.12483	9.07809e-10	1.55484e-07	LNCTAM34A
2194.71	1.60292	0.144825	11.068	1.7938e-28	1.1214e-24	EDA2R
5904.06	1.58564	0.26909	5.8926	3.80168e-09	5.40141e-07	BTG2
123.436	1.55936	0.294425	5.29629	1.18181e-07	1.07074e-05	NALT1
2855.8	1.54972	0.216072	7.17225	7.37767e-13	3.09398e-10	SESN1
4370.18	1.539	0.206273	7.46101	8.58628e-14	4.47309e-11	FDXR
3801.21	1.4737	0.199199	7.39813	1.38112e-13	6.90726e-11	PHLDA3
45371.4	1.47242	0.224446	6.56022	5.37289e-11	1.24402e-08	MDM2
618.176	1.44423	0.328741	4.3932	1.11693e-05	0.000510007	FAS
1279.9	1.42215	0.216284	6.5754	4.85209e-11	1.16573e-08	LIF
349.262	1.37512	0.228021	6.0307	1.63253e-09	2.55145e-07	VWCE
737.869	1.36971	0.321374	4.26205	2.02559e-05	0.000844197	SLC26A7
1287.3	1.36801	0.211129	6.47952	9.20137e-11	1.98353e-08	STOX2
657.08	1.35849	0.329099	4.1279	3.66097e-05	0.0014084	FOSL1
1899.27	1.34997	0.273558	4.93484	8.02178e-07	5.54123e-05	INKA2
2182.6	1.31031	0.183819	7.12826	1.01642e-12	3.97134e-10	ARRDC3
866.016	1.28077	0.294285	4.35214	1.34815e-05	0.000597727	PGF
850.488	1.24433	0.315492	3.9441	8.01005e-05	0.00278194	ANK1
9924.48	1.24298	0.163294	7.61189	2.70119e-14	1.60824e-11	ZMAT3
648.164	1.24251	0.290899	4.27126	1.94369e-05	0.000815503	GGT1
192276	1.22085	0.210056	5.81205	6.17132e-09	8.12211e-07	NEAT1
188.642	1.19465	0.250668	4.76587	1.8804e-06	0.00011301	AMY2B
1718.81	1.19142	0.367807	3.23925	0.00119845	0.0267576	DUSP4
369.837	1.18603	0.230761	5.13967	2.75218e-07	2.2298e-05	PPL
176.242	1.15717	0.37612	3.07661	0.00209369	0.0416176	PCAT6
171.049	1.14436	0.317652	3.60254	0.000315119	0.00881037	TMEM30A-DT
1701.26	1.14346	0.150061	7.62002	2.53646e-14	1.60824e-11	BBC3
13570	1.10575	0.13404	8.24939	1.59211e-16	1.32707e-13	RRM2B
437.601	1.10424	0.278928	3.95887	7.53056e-05	0.00264679	APOBEC3C
9457.03	1.0978	0.21145	5.19176	2.0832e-07	1.79629e-05	EPHA2
536.804	1.08816	0.289624	3.75714	0.000171866	0.00533212	TNFSF9
147.198	1.08461	0.287085	3.77801	0.000158087	0.00495377	CATSPERG
113.546	1.07859	0.342369	3.15037	0.00163065	0.0339601	LINC01356
5584.47	1.07685	0.216274	4.97909	6.38833e-07	4.56419e-05	RPS27L
2036.03	1.06598	0.297621	3.58166	0.00034142	0.00936136	DRAM1
244.88	1.052	0.299235	3.51565	0.000438684	0.0116187	ACER2
10768.7	1.05093	0.343462	3.0598	0.00221482	0.0434042	TOB1
649.127	1.04289	0.314568	3.31531	0.00091541	0.0213135	CELF6
285.891	1.03598	0.291705	3.55147	0.00038308	0.0103225	ORAI3
196.32	1.03103	0.256494	4.01969	5.82739e-05	0.00211802	PIK3IP1
445.226	1.02668	0.30681	3.34632	0.000818909	0.0194768	CD70
141.945	0.996933	0.263376	3.78521	0.000153582	0.00483686	OLAH
1140.82	0.987016	0.325144	3.03563	0.00240037	0.0462431	TENT5A
365.854	0.985352	0.277176	3.55497	0.000378019	0.0102081	GAL3ST4
329.088	0.982088	0.19265	5.09779	3.4364e-07	2.68533e-05	DQX1
1521.99	0.977624	0.168728	5.79409	6.86928e-09	8.85429e-07	NINJ1
159.815	0.972991	0.32288	3.01347	0.00258275	0.0487235	LCAT
5104.36	0.967356	0.259028	3.73456	0.000188045	0.00572051	BAX
6234.62	0.96086	0.211332	4.54669	5.4495e-06	0.000278102	SLC30A1
1015.15	0.960566	0.25117	3.82437	0.000131105	0.00425769	PLK3
181.213	0.954276	0.250679	3.80676	0.000140797	0.00450473	UBTD1
1230.24	0.939849	0.224858	4.17976	2.91823e-05	0.00114378	SULF1
663.411	0.939192	0.191809	4.89649	9.75654e-07	6.42032e-05	DUBR
91.9131	0.924897	0.306433	3.01827	0.00254222	0.0481598	STKLD1
573.295	0.923725	0.195172	4.73288	2.21362e-06	0.000129331	SNX32
4895.47	0.922716	0.102997	8.9587	3.28519e-19	1.02687e-15	DDB2
1944.16	0.921589	0.15363	5.99876	1.98824e-09	3.06901e-07	GADD45A
1205.89	0.920578	0.182805	5.03584	4.75753e-07	3.56188e-05	PHLDB3
2516.86	0.89305	0.233749	3.82055	0.000133152	0.00431296	SULF2
221.828	0.890768	0.291934	3.05127	0.00227876	0.0442412	CLEC11A
2257.79	0.885327	0.182957	4.83898	1.30505e-06	8.11795e-05	STEAP3
396.458	0.879045	0.274639	3.20073	0.00137079	0.0297035	FAM13C
1544.68	0.876629	0.209922	4.17597	2.96719e-05	0.00115934	NADSYN1
4278.38	0.868528	0.14133	6.14538	7.97746e-10	1.40482e-07	KIAA1217
380.527	0.860081	0.265324	3.24163	0.00118848	0.0266301	LINC02912
1057.71	0.854363	0.159866	5.34425	9.07935e-08	8.73224e-06	GDNF
3010.59	0.845572	0.167175	5.05801	4.23661e-07	3.27307e-05	FBXW7
496.256	0.843534	0.245297	3.43883	0.000584234	0.0148168	GJD3-AS1
4884.6	0.842468	0.261964	3.21597	0.00130006	0.0285169	PLK2
2875.19	0.824281	0.253651	3.24967	0.0011554	0.026123	EGR1
4774.07	0.820346	0.146432	5.60225	2.1159e-08	2.42708e-06	RHOC
1270.83	0.81246	0.187594	4.33096	1.48462e-05	0.000649028	ZNF844
1234.98	0.804594	0.143773	5.59629	2.18983e-08	2.48904e-06	CPEB4
1305.45	0.804152	0.224126	3.58794	0.0003333	0.00919924	PARM1
952.535	0.797378	0.263118	3.0305	0.00244148	0.046747	METTL7A
253.972	0.794643	0.20023	3.96864	7.2283e-05	0.00256464	MCPH1-DT
4537.97	0.793781	0.174308	4.5539	5.26592e-06	0.000270945	PVT1
716.927	0.770817	0.16902	4.5605	5.10318e-06	0.000263657	RPL23AP82
1075.04	0.761187	0.182416	4.17281	3.00866e-05	0.00117188	PGBD4
1959.07	0.759107	0.114711	6.61757	3.65154e-11	9.13104e-09	SLC12A4
3852.87	0.755083	0.249031	3.03208	0.00242872	0.046574	NEFL
842.617	0.748101	0.140713	5.31649	1.05789e-07	9.79765e-06	CDK20
1919.91	0.747688	0.223604	3.34381	0.000826369	0.0196055	ID2
1001.69	0.745863	0.221227	3.37148	0.000747658	0.0179769	PARD6G-AS1
528.704	0.743254	0.188328	3.94659	7.92732e-05	0.00276087	TRIM46
439.543	0.742538	0.240903	3.08231	0.00205401	0.0408937	C11orf71
3580.47	0.740086	0.169478	4.36686	1.26046e-05	0.000564857	ZBTB7B
3925.81	0.737189	0.123869	5.95137	2.65911e-09	4.00565e-07	XPC
10667.3	0.735462	0.140154	5.24753	1.54154e-07	1.35731e-05	CDC42EP3
1082.3	0.732092	0.181304	4.03792	5.39276e-05	0.00199484	DNHD1
930.445	0.722544	0.192827	3.74711	0.000178882	0.00549524	TP53I3
298.431	0.720689	0.191033	3.77258	0.000161565	0.00505013	CASTOR3
255.859	0.718706	0.228986	3.13865	0.00169728	0.0350184	MAN1B1-DT
343.089	0.716925	0.218037	3.2881	0.00100867	0.0231403	RUNDC3A
279.252	0.715512	0.20984	3.4098	0.000650101	0.0160789	URB1-AS1
10793.5	0.715271	0.223785	3.19624	0.00139233	0.0301182	HSPA4L
254.426	0.707532	0.232182	3.04731	0.00230899	0.0447585	KLRG2
531.036	0.697187	0.18412	3.78659	0.00015273	0.00482219	PROCR
828.659	0.685803	0.22347	3.06888	0.00214864	0.0424398	CLIP3
616.629	0.682838	0.163336	4.18057	2.90784e-05	0.00114329	MYL5
3035.7	0.678268	0.191757	3.53712	0.000404521	0.0108303	ANKRD33B
6626.42	0.67754	0.136941	4.94767	7.51081e-07	5.24624e-05	CDIP1
9959.99	0.676534	0.135842	4.98031	6.34822e-07	4.5616e-05	CYFIP2
1829.83	0.673102	0.153029	4.39854	1.08981e-05	0.000502802	BLOC1S2
7782.12	0.66526	0.139845	4.75714	1.96357e-06	0.000116353	SAMD8
7133.13	0.664439	0.135272	4.91189	9.02042e-07	6.03114e-05	PNRC1
2849.63	0.663857	0.147126	4.51217	6.41669e-06	0.000324809	SUSD6
490.776	0.662647	0.1532	4.32538	1.5227e-05	0.000661051	GSDMB
5105.68	0.661615	0.143777	4.60167	4.19109e-06	0.000220173	TMEM63B
859.637	0.65713	0.208506	3.15162	0.00162369	0.0339601	TRIM66
737.742	0.656187	0.154402	4.24986	2.13906e-05	0.000882662	ZNF596
4257.86	0.655758	0.198462	3.3042	0.000952473	0.0219719	MXD4
3265.39	0.650829	0.1706	3.81494	0.000136219	0.00438954	CES2
949.831	0.641006	0.202736	3.16178	0.0015681	0.0331742	MST1
4743.06	0.639559	0.135255	4.72856	2.26122e-06	0.000130889	NTPCR
363.766	0.636944	0.19733	3.22782	0.00124738	0.0276618	KCTD11
1261.3	0.63356	0.16255	3.89764	9.7133e-05	0.00326466	TMEM63C
1015.28	0.632223	0.150889	4.18998	2.78982e-05	0.00110383	CD27-AS1
497.986	0.627653	0.202205	3.10405	0.00190894	0.0384339	ABCD1
12946.7	0.625121	0.136187	4.59016	4.42912e-06	0.000231704	TNFRSF10B
3384.34	0.622938	0.140943	4.4198	9.87931e-06	0.000460899	MBD5
1139.54	0.619145	0.176881	3.50034	0.000464657	0.0121795	DYRK1B
329.983	0.619085	0.190642	3.24736	0.00116479	0.0262404	GOLPH3-DT
623.993	0.617424	0.138088	4.47124	7.77687e-06	0.000382812	UBAC2-AS1
6234.25	0.61737	0.114329	5.39996	6.66547e-08	6.77548e-06	PRKAB2
1916.34	0.616573	0.203534	3.02933	0.00245095	0.046785	BRDT
773.617	0.612431	0.171952	3.56163	0.000368562	0.0100395	ZNF79
605.39	0.611294	0.175616	3.48086	0.000499808	0.0129381	LINC00174
734.714	0.605837	0.182586	3.31809	0.000906342	0.0211418	LINC00896
19642.5	0.60574	0.139569	4.34007	1.42438e-05	0.00062708	ASCC3
5174.96	0.596876	0.106505	5.60422	2.092e-08	2.42188e-06	IER5
1319.03	0.592221	0.19549	3.02943	0.00245018	0.046785	GRIP2
604.723	0.591804	0.183475	3.22553	0.00125741	0.0278255	MINCR
3070.58	0.580584	0.167433	3.46757	0.000525196	0.0134895	FAM210B
7049.14	0.576684	0.183816	3.13728	0.00170522	0.0350664	FBXO22
958.309	0.574169	0.165358	3.47227	0.000516079	0.0133317	SERTAD1
503.688	0.568063	0.17323	3.27923	0.00104089	0.0237487	PTPRVP
1768.59	0.564568	0.148312	3.80663	0.000140874	0.00450473	DCUN1D3
2219.6	0.560907	0.12939	4.335	1.45758e-05	0.000639443	DCP1B
1236.44	0.559517	0.140999	3.96823	7.2408e-05	0.00256464	ESRRA
2107.47	0.555173	0.135332	4.10229	4.09082e-05	0.00155464	CCDC90B
1870.51	0.554704	0.145644	3.80863	0.000139739	0.0044914	RNF19B
981.865	0.552503	0.148945	3.70944	0.000207719	0.00619836	ZNF383
3576.17	0.55003	0.147749	3.72273	0.000197084	0.00595203	LIG4
2115.39	0.541481	0.10529	5.14276	2.70737e-07	2.21243e-05	CEP85L
414.371	0.530384	0.174632	3.03715	0.00238826	0.0461521	ZNF691-DT
10041.6	0.523404	0.164385	3.184	0.00145254	0.0312046	NOTCH1
1720.11	0.523349	0.142354	3.6764	0.000236549	0.00686212	PCDH9
482.534	0.520005	0.152932	3.40023	0.000673304	0.0165065	ATG4A
30211.9	0.518892	0.147614	3.51519	0.000439444	0.0116187	PLXNB2
789.205	0.518809	0.167125	3.10433	0.00190713	0.0384339	PCDHA11
6034.43	0.517186	0.131599	3.93	8.4947e-05	0.00291784	POLH
818.208	0.510737	0.143658	3.55524	0.00037764	0.0102081	SLC25A45
4183.06	0.50942	0.149638	3.40435	0.000663219	0.0163111	ZNF692
1748.91	0.508991	0.15335	3.31915	0.000902906	0.021101	ANXA4
3062.93	-0.501036	0.113218	-4.42543	9.62517e-06	0.000453113	PARPBP
12852.4	-0.501672	0.127751	-3.92697	8.60245e-05	0.0029387	MSH2
2978.23	-0.503291	0.122028	-4.1244	3.71696e-05	0.00142556	ADCY1
2186.63	-0.503677	0.16421	-3.06727	0.00216023	0.0425344	DOCK5
12827.7	-0.503753	0.1032	-4.88132	1.05379e-06	6.86223e-05	LBR
497.241	-0.506695	0.16744	-3.02614	0.002477	0.0472102	SAP30
3201.4	-0.506733	0.126773	-3.99717	6.41048e-05	0.00229762	DCLRE1B
21030.2	-0.509279	0.12951	-3.93236	8.41157e-05	0.00289724	H2AZ1
8055.9	-0.511022	0.11838	-4.31679	1.58318e-05	0.000680224	SMC2
4013.34	-0.515186	0.171309	-3.00735	0.00263538	0.049106	JPH1
11612.8	-0.520301	0.12497	-4.16341	3.13534e-05	0.00121743	SKA2
9512.13	-0.523167	0.109795	-4.76494	1.88908e-06	0.00011301	NUP210
12948.3	-0.524174	0.149988	-3.49478	0.000474455	0.0123586	CCNB1
1072.15	-0.52687	0.141964	-3.7113	0.000206197	0.0061973	TEDC1
7704.5	-0.52693	0.159975	-3.29383	0.000988326	0.0227152	CACNG5
1081.1	-0.529975	0.132545	-3.99846	6.3757e-05	0.00229727	CENPQ
1451.44	-0.530754	0.157658	-3.36649	0.000761311	0.0182001	METTL4
1603.47	-0.530797	0.17074	-3.1088	0.00187847	0.0380656	CKS2
24887.6	-0.533109	0.156378	-3.4091	0.000651774	0.0160789	ANP32E
1571.6	-0.53439	0.117477	-4.54887	5.3934e-06	0.000276368	FAM107B
6347.34	-0.534932	0.128869	-4.15097	3.3107e-05	0.00127758	KIF20B
12141.3	-0.535337	0.120676	-4.43616	9.15775e-06	0.000435359	DCP2
1776.12	-0.536359	0.156326	-3.43102	0.000601312	0.0151272	HAUS1
1545.88	-0.537539	0.152179	-3.53228	0.000411998	0.0110069	IDH2
1998.92	-0.540367	0.162427	-3.32683	0.000878408	0.0206947	CHEK2
2042.97	-0.540448	0.132773	-4.07047	4.69178e-05	0.00176691	CENPP
964.523	-0.544504	0.121773	-4.47146	7.76883e-06	0.000382812	MDFIC
7005.05	-0.546497	0.147541	-3.70402	0.000212206	0.00628724	CASP8AP2
710.04	-0.547686	0.141703	-3.86501	0.000111082	0.00367424	NEMP2
37316.1	-0.54917	0.139405	-3.93939	8.16895e-05	0.00282926	CKAP5
13003.1	-0.549765	0.148635	-3.69876	0.000216653	0.00640382	CKAP2
3243.94	-0.549805	0.106549	-5.16013	2.46779e-07	2.04337e-05	C1orf112
5886.34	-0.550797	0.0865496	-6.36394	1.96645e-10	4.03057e-08	H2AZ2
4688.61	-0.551289	0.148246	-3.71874	0.000200218	0.0060321	CENPO
4009.86	-0.558619	0.118088	-4.73054	2.23919e-06	0.000130217	RNASEH2A
10729.8	-0.56133	0.105914	-5.29985	1.15896e-07	1.0577e-05	KIF22
12274.4	-0.561593	0.115733	-4.85248	1.21926e-06	7.73826e-05	NCAPD3
1921.14	-0.561991	0.160735	-3.49638	0.000471621	0.0123104	EME1
1271.52	-0.562094	0.162484	-3.45938	0.000541411	0.0138431	ITPR3
1353.79	-0.562765	0.140226	-4.01328	5.98814e-05	0.00217014	PLXND1
14240.6	-0.566247	0.0914224	-6.19374	5.87534e-10	1.04942e-07	MCM7
822.506	-0.566461	0.1481	-3.82486	0.000130846	0.00425769	ALDH1A2
2911.38	-0.56776	0.164604	-3.44926	0.000562131	0.0143143	ZNF724
4050.91	-0.568749	0.166016	-3.42587	0.000612835	0.0153861	BRI3BP
25057.8	-0.568909	0.144593	-3.93456	8.33491e-05	0.00287877	STMN1
2885.61	-0.569499	0.127264	-4.47494	7.64321e-06	0.000379219	SUV39H1
1662.65	-0.569947	0.171386	-3.32552	0.00088254	0.0207413	FIGNL1
143645	-0.570342	0.127661	-4.46763	7.90926e-06	0.000387802	TUBA1B
11704	-0.57241	0.130758	-4.37763	1.19979e-05	0.000541551	ECT2
3800.02	-0.57304	0.120261	-4.76496	1.88887e-06	0.00011301	RFC5
4910.52	-0.573081	0.112342	-5.10122	3.37478e-07	2.65377e-05	UBR7
7869.94	-0.57325	0.113782	-5.03815	4.70042e-07	3.54033e-05	GJC1
1315.41	-0.574631	0.16881	-3.40402	0.00066403	0.0163111	CEP128
3417.36	-0.576074	0.158509	-3.63433	0.000278703	0.00788376	PABIR2
36913	-0.577904	0.124942	-4.62539	3.73902e-06	0.000199782	SMC4
16414.8	-0.580336	0.151057	-3.84184	0.000122114	0.00399682	POLE
3727.49	-0.580611	0.0991811	-5.85405	4.79741e-09	6.66802e-07	POGLUT3
511.613	-0.582874	0.189978	-3.06811	0.00215416	0.0424819	C5orf34
3862.86	-0.585537	0.148036	-3.95536	7.64179e-05	0.00267352	CDC7
8261.96	-0.586675	0.139346	-4.2102	2.55144e-05	0.00102246	TACC3
7862.38	-0.586866	0.126137	-4.65261	3.27764e-06	0.000178953	TONSL
6212.21	-0.587153	0.16065	-3.65486	0.00025732	0.00739604	DLGAP5
1111.56	-0.588214	0.19532	-3.01154	0.00259926	0.0487235	RGS3
7848.75	-0.589931	0.178046	-3.31336	0.000921822	0.0213832	MIS18BP1
2725	-0.590407	0.15559	-3.79462	0.000147868	0.00469237	EMILIN3
5364.58	-0.591524	0.174622	-3.38745	0.000705445	0.0171333	CCNB2
1502	-0.592471	0.128015	-4.62813	3.68988e-06	0.000198003	POC1A
6588.78	-0.593815	0.114602	-5.18153	2.20072e-07	1.85916e-05	RFC3
1973.41	-0.595677	0.19834	-3.00332	0.00267054	0.0495397	GMNN
1529.11	-0.597893	0.142683	-4.19035	2.78522e-05	0.00110383	SHMT1
560.732	-0.60158	0.199512	-3.01525	0.00256766	0.048568	PRKAR2B
982.103	-0.601908	0.140588	-4.28137	1.85747e-05	0.000781953	OIP5
837.755	-0.602163	0.200056	-3.00998	0.00261265	0.0488556	FNDC1
1720.79	-0.603929	0.160294	-3.76763	0.000164806	0.00512578	TEDC2
12534.1	-0.605034	0.135611	-4.46156	8.13659e-06	0.00039739	USP1
702.238	-0.606841	0.144531	-4.1987	2.68449e-05	0.00106892	UGT8
2483.76	-0.607975	0.110649	-5.4946	3.91588e-08	4.18464e-06	HROB
3055.98	-0.608034	0.138518	-4.38956	1.13581e-05	0.000514782	DCLRE1A
4169.06	-0.608672	0.114186	-5.33055	9.79169e-08	9.20735e-06	RAD54B
14180.3	-0.608822	0.117492	-5.18183	2.1972e-07	1.85916e-05	SMC1A
1345.55	-0.610134	0.11782	-5.17854	2.23626e-07	1.87651e-05	AUNIP
3041.07	-0.610559	0.123761	-4.93339	8.08158e-07	5.55187e-05	ZGRF1
7900.01	-0.610913	0.137615	-4.43931	9.02491e-06	0.000433378	CDCA7
2378.12	-0.611073	0.111187	-5.49589	3.88739e-08	4.18464e-06	TIAM1
2129.76	-0.611348	0.123396	-4.95435	7.25723e-07	5.12639e-05	DSN1
4036.36	-0.611906	0.158506	-3.86046	0.000113175	0.00373359	EZH2
2991.11	-0.616057	0.0933385	-6.60025	4.10471e-11	1.0063e-08	FANCG
4825.06	-0.616272	0.172017	-3.58262	0.000340163	0.00934737	MCM8
18285.8	-0.617205	0.138728	-4.44901	8.62652e-06	0.000416438	TUBB4B
669.266	-0.617412	0.204326	-3.0217	0.00251361	0.0478351	PIMREG
6997.75	-0.619032	0.146649	-4.22117	2.43041e-05	0.000980238	BUB1
24711	-0.621067	0.106271	-5.84416	5.09118e-09	6.91902e-07	DNMT1
8723.85	-0.623982	0.133363	-4.67884	2.88501e-06	0.000161032	MAD2L1
11960.5	-0.624624	0.172399	-3.62314	0.000291052	0.008196	SKP2
37296.7	-0.627851	0.118278	-5.30828	1.10662e-07	1.01736e-05	TMPO
7957.47	-0.628247	0.145288	-4.32416	1.53115e-05	0.000662422	CHAF1A
6024.82	-0.628422	0.199775	-3.14565	0.00165718	0.0343042	DIAPH3
4639.95	-0.628451	0.184897	-3.39892	0.000676529	0.0165208	PHF19
11785.6	-0.629387	0.100577	-6.25774	3.90585e-10	7.51306e-08	WEE1
2247.51	-0.630514	0.156527	-4.02815	5.62166e-05	0.00205123	ORC6
2385.59	-0.630651	0.205299	-3.07187	0.00212722	0.0421501	GINS4
4093.53	-0.635565	0.144156	-4.40886	1.03914e-05	0.000481198	SGO2
8345.37	-0.636442	0.12084	-5.2668	1.38823e-07	1.23979e-05	RRM1
2254.94	-0.6376	0.126085	-5.05692	4.26087e-07	3.27307e-05	FANCB
16035.8	-0.638207	0.126283	-5.05378	4.3314e-07	3.28215e-05	BUB1B
4147.63	-0.650449	0.132271	-4.91756	8.76312e-07	5.89061e-05	WDHD1
495.325	-0.65214	0.192672	-3.38471	0.000712531	0.0172317	FLT4
6150.55	-0.652655	0.107027	-6.09802	1.07387e-09	1.7438e-07	RECQL4
6783.13	-0.652802	0.179136	-3.64417	0.000268256	0.00766587	CKS1B
15310.5	-0.654109	0.146705	-4.45867	8.2469e-06	0.00040121	MCM5
28789.9	-0.654137	0.113423	-5.76724	8.05794e-09	1.02804e-06	NCAPD2
13759.4	-0.654173	0.136065	-4.80779	1.52608e-06	9.35324e-05	MYBL2
6340.21	-0.655545	0.12271	-5.34225	9.18007e-08	8.76171e-06	MASTL
3162.41	-0.658652	0.16209	-4.0635	4.83422e-05	0.0018057	ORC1
691.26	-0.660226	0.172954	-3.81735	0.000134891	0.00435799	KIT
5540.44	-0.661782	0.11587	-5.7114	1.12048e-08	1.40093e-06	NET1
7709.83	-0.667203	0.127421	-5.23621	1.6391e-07	1.43312e-05	CHEK1
6956.49	-0.667328	0.0972972	-6.85866	6.95075e-12	2.28698e-09	POLA1
2264.82	-0.667377	0.198065	-3.36949	0.000753068	0.0180722	C18orf54
2382.21	-0.667564	0.173571	-3.84606	0.000120032	0.00393901	NRM
1155.27	-0.670899	0.14355	-4.67361	2.95953e-06	0.000164458	ZNF492
6551.42	-0.670985	0.13734	-4.88557	1.03131e-06	6.75102e-05	ATAD5
943.647	-0.673273	0.2022	-3.32974	0.00086928	0.0205456	GASK1A
4434.46	-0.676397	0.207973	-3.25233	0.00114465	0.0259266	E2F7
3769.08	-0.676789	0.152987	-4.42383	9.69661e-06	0.00045407	FANCA
31882.1	-0.67701	0.160171	-4.2268	2.37035e-05	0.000962222	ARL6IP1
15289.4	-0.677068	0.183376	-3.69224	0.000222284	0.00655475	PLK1
185377	-0.677456	0.0957282	-7.07688	1.47439e-12	5.42185e-10	TUBB
22560.2	-0.678343	0.0997072	-6.80335	1.02214e-11	3.11701e-09	MCM2
2106.88	-0.678444	0.140809	-4.81819	1.44866e-06	8.92248e-05	RFC2
14201	-0.679324	0.120283	-5.64773	1.62583e-08	1.95072e-06	BIRC5
2177.04	-0.680098	0.183338	-3.70953	0.000207646	0.00619836	DONSON
11042.4	-0.68169	0.168551	-4.04441	5.2454e-05	0.00194609	SPAG5
2735.47	-0.682677	0.122562	-5.57004	2.54686e-08	2.818e-06	NCAPG2
1460.04	-0.682971	0.215119	-3.17485	0.00149915	0.0320408	BORA
396.146	-0.683119	0.218291	-3.12939	0.00175169	0.0359038	MTFR2
5391.45	-0.683732	0.155767	-4.38945	1.13637e-05	0.000514782	ARHGAP19
14403.8	-0.685583	0.125934	-5.44397	5.21046e-08	5.42887e-06	FOXM1
2155.49	-0.686747	0.148204	-4.63378	3.59043e-06	0.000193497	CENPL
1669.53	-0.687389	0.188719	-3.64238	0.000270126	0.00769335	CENPN
1632.56	-0.689559	0.2074	-3.32478	0.000884889	0.0207575	POLE2
4185.2	-0.689737	0.176884	-3.89938	9.64392e-05	0.00325008	CDK2
879.841	-0.692302	0.187812	-3.68615	0.000227675	0.00665098	TRIM59
27753.1	-0.692864	0.158817	-4.36264	1.285e-05	0.0005738	NSD2
4448.99	-0.695909	0.138651	-5.01916	5.18984e-07	3.81698e-05	CIP2A
3853.22	-0.696904	0.147556	-4.72299	2.32407e-06	0.000132684	DNAJC9
6930.04	-0.7013	0.115025	-6.09692	1.08134e-09	1.7438e-07	MMS22L
8450.94	-0.706017	0.115727	-6.1007	1.05607e-09	1.7438e-07	RACGAP1
10683.9	-0.707989	0.105041	-6.74013	1.58243e-11	4.60119e-09	DYNC2I2
2893.11	-0.710798	0.146118	-4.86454	1.14724e-06	7.35584e-05	POLQ
5364.75	-0.711281	0.164662	-4.31963	1.5629e-05	0.000673828	GTSE1
2842.93	-0.712044	0.153385	-4.64219	3.44742e-06	0.000187405	POLA2
6947.47	-0.715014	0.165776	-4.31314	1.60954e-05	0.00068918	KIF4A
3411.94	-0.715151	0.12047	-5.93635	2.9144e-09	4.2869e-07	DNA2
10042.5	-0.716391	0.141706	-5.05547	4.29323e-07	3.27307e-05	PCLAF
637.525	-0.719727	0.19678	-3.65752	0.000254668	0.00735362	CAMK4
3439.04	-0.722038	0.113274	-6.37426	1.83848e-10	3.83108e-08	DEPDC1B
7851.98	-0.728738	0.165884	-4.39306	1.11767e-05	0.000510007	AURKA
7887.88	-0.731021	0.187983	-3.88877	0.000100755	0.00336828	PRC1
8065.77	-0.739758	0.1532	-4.8287	1.3743e-06	8.5064e-05	KIF14
413.383	-0.743106	0.174447	-4.25979	2.04622e-05	0.000849962	TMPO-AS1
33510.5	-0.746337	0.230278	-3.24103	0.001191	0.0266388	H4C12
9476.24	-0.747026	0.134308	-5.56205	2.66627e-08	2.92425e-06	CCNF
14059.3	-0.74708	0.188339	-3.96668	7.28794e-05	0.00257404	HMGB2
3717.23	-0.748257	0.138075	-5.4192	5.98678e-08	6.18617e-06	CDCA8
2224.07	-0.752813	0.192685	-3.90696	9.34638e-05	0.00315832	PAQR4
17237.1	-0.75465	0.187195	-4.03135	5.54568e-05	0.00203934	PRR11
912.3	-0.754874	0.217703	-3.46745	0.000525423	0.0134895	RAD51
604.567	-0.755039	0.234524	-3.21945	0.00128436	0.0282221	MIR924HG
8013.53	-0.755459	0.23555	-3.20721	0.00134029	0.0292966	GINS1
1549.66	-0.755484	0.12486	-6.05066	1.44251e-09	2.283e-07	HASPIN
4335.77	-0.757155	0.205372	-3.68676	0.000227132	0.00665065	BARD1
5016.36	-0.757686	0.170228	-4.451	8.54732e-06	0.000414214	BRCA2
516.526	-0.758347	0.216795	-3.49799	0.00046878	0.0122618	ARHGAP11B
3750.46	-0.759448	0.100776	-7.53596	4.84738e-14	2.63508e-11	RMI1
2524.43	-0.760159	0.201133	-3.77938	0.000157221	0.00493904	ERCC6L
7863.06	-0.760939	0.178353	-4.26649	1.98576e-05	0.000830368	KIF2C
696.317	-0.761207	0.223184	-3.41067	0.000648038	0.0160762	AIF1L
4472.88	-0.762986	0.130738	-5.836	5.34685e-09	7.18835e-07	PBK
1787.62	-0.763802	0.148261	-5.15173	2.5809e-07	2.12296e-05	MAP2K6
1695.24	-0.764441	0.129122	-5.92028	3.21398e-09	4.67261e-07	KIF24
21678.2	-0.765238	0.170539	-4.48718	7.21725e-06	0.000360949	ASPM
4035.97	-0.766212	0.183011	-4.18669	2.83047e-05	0.00111638	RHNO1
4703.46	-0.766444	0.233437	-3.2833	0.00102599	0.0234515	HMMR
1717.49	-0.771432	0.221299	-3.48593	0.000490432	0.0127482	PIF1
1016.31	-0.77257	0.156684	-4.93076	8.19101e-07	5.56588e-05	CDKN2C
2205.63	-0.774035	0.186267	-4.15551	3.24567e-05	0.00125637	ZNF367
395.529	-0.775731	0.243295	-3.18844	0.00143045	0.030836	MAMSTR
5522.55	-0.776388	0.254282	-3.05326	0.00226372	0.0440175	MCM10
12992.3	-0.777448	0.10312	-7.53927	4.72604e-14	2.63508e-11	KNTC1
9509.28	-0.779213	0.116646	-6.68013	2.38722e-11	6.48857e-09	CCNA2
4124.31	-0.779239	0.183658	-4.24287	2.20676e-05	0.000904628	BLM
606.135	-0.77961	0.165474	-4.71136	2.4607e-06	0.000139846	GK
2942.34	-0.780151	0.139546	-5.59065	2.26226e-08	2.54821e-06	RBL1
6420.25	-0.780733	0.175889	-4.43879	9.04677e-06	0.000433378	TTK
1563.97	-0.781994	0.161193	-4.8513	1.22656e-06	7.74531e-05	CENPK
13246.1	-0.788741	0.20771	-3.79733	0.000146265	0.00465331	ILDR2
2422.29	-0.790452	0.193462	-4.08582	4.3921e-05	0.00165905	RNF144A
2319.86	-0.795447	0.167122	-4.75968	1.93897e-06	0.000115442	UBE2T
2851.64	-0.796949	0.145557	-5.47515	4.3714e-08	4.59291e-06	ASF1B
4208.81	-0.797183	0.181397	-4.39468	1.10935e-05	0.000509932	CDCA3
497.783	-0.798153	0.198155	-4.02792	5.62722e-05	0.00205123	PLAUR
2673.43	-0.799661	0.103021	-7.76215	8.35028e-15	6.14139e-12	RAD54L
3701.01	-0.800028	0.141688	-5.64642	1.63821e-08	1.95072e-06	E2F1
20931.2	-0.80114	0.122273	-6.55205	5.67531e-11	1.29015e-08	MCM3
4738.78	-0.807059	0.112002	-7.20576	5.77199e-13	2.67286e-10	SPC24
2308.65	-0.807259	0.149306	-5.40672	6.41884e-08	6.57826e-06	TP73
11651.4	-0.808347	0.106187	-7.61252	2.68804e-14	1.60824e-11	ARHGAP11A
7991.66	-0.814418	0.15861	-5.13474	2.82538e-07	2.25005e-05	INCENP
3710	-0.815171	0.113474	-7.18378	6.78093e-13	3.02793e-10	PLK4
2466.89	-0.816948	0.139555	-5.85397	4.79982e-09	6.66802e-07	SGO1
4436.64	-0.817783	0.166748	-4.90431	9.37581e-07	6.20242e-05	SKA3
5140.88	-0.818089	0.131481	-6.2221	4.90531e-10	9.01928e-08	POLD3
404.426	-0.818304	0.222508	-3.67765	0.000235397	0.00684458	MYB
36508.2	-0.823411	0.140835	-5.84664	5.0161e-09	6.8919e-07	KPNA2
37215.3	-0.825552	0.220085	-3.75107	0.000176083	0.00544942	MCM4
2877.83	-0.825795	0.164183	-5.02971	4.91219e-07	3.65578e-05	PKMYT1
4228.58	-0.828621	0.20402	-4.06148	4.87632e-05	0.00181454	PRIM1
888.391	-0.828891	0.1555	-5.3305	9.79427e-08	9.20735e-06	FBXO43
1457.41	-0.830307	0.125273	-6.62799	3.40284e-11	8.6828e-09	CENPI
7810.62	-0.830579	0.13395	-6.20068	5.62202e-10	1.01873e-07	KNL1
1477.4	-0.830652	0.196466	-4.22796	2.35816e-05	0.000960393	FAM72A
13753.8	-0.830698	0.175785	-4.72564	2.29388e-06	0.000131562	HELLS
6911.75	-0.832645	0.230321	-3.61516	0.000300165	0.00843362	CIT
11797.7	-0.832884	0.181686	-4.58418	4.55763e-06	0.000237434	MCM6
1397.91	-0.833474	0.209043	-3.98709	6.68873e-05	0.0023826	CENPA
5481.4	-0.836347	0.095592	-8.74913	2.1501e-18	5.37655e-15	CDCA4
43343	-0.837396	0.233078	-3.59277	0.000327176	0.00909039	CENPF
6003.18	-0.837716	0.157302	-5.32551	1.0067e-07	9.39312e-06	CDCA5
613.219	-0.838047	0.156572	-5.35247	8.67596e-08	8.40896e-06	MBOAT1
1058.57	-0.840526	0.189855	-4.42719	9.54686e-06	0.000452138	FAM72D
11177.5	-0.84227	0.226986	-3.71067	0.000206714	0.00619795	UHRF1
8160.41	-0.847765	0.101618	-8.34268	7.26282e-17	1.00897e-13	FANCI
2700.33	-0.849299	0.169739	-5.00355	5.62833e-07	4.09134e-05	C21orf58
6013.75	-0.850735	0.250286	-3.39905	0.000676197	0.0165208	E2F2
5975.81	-0.851711	0.138764	-6.13786	8.36418e-10	1.45246e-07	KIFC1
3597.85	-0.853013	0.139931	-6.09595	1.08787e-09	1.7438e-07	CENPU
565.938	-0.853197	0.264334	-3.22772	0.0012478	0.0276618	CXCL12
6517.69	-0.856717	0.240775	-3.55817	0.000373452	0.0101506	KIF15
5597.02	-0.859961	0.157064	-5.47522	4.36963e-08	4.59291e-06	ZWINT
4255.81	-0.861575	0.235075	-3.6651	0.000247242	0.0071557	CLSPN
3825	-0.863607	0.104645	-8.25274	1.54804e-16	1.32707e-13	ANLN
1714.6	-0.867715	0.2133	-4.06805	4.74078e-05	0.00178	PSRC1
7668.83	-0.868449	0.103636	-8.37978	5.30274e-17	8.28753e-14	FANCD2
23211	-0.873846	0.17971	-4.86253	1.15893e-06	7.3929e-05	DHFR
10035.2	-0.880807	0.12756	-6.90505	5.01863e-12	1.743e-09	BRCA1
2287.28	-0.883837	0.191304	-4.62007	3.83606e-06	0.000204095	CHAF1B
5083.22	-0.885712	0.129371	-6.84628	7.5794e-12	2.42988e-09	CDCA2
9504.71	-0.888642	0.153161	-5.80202	6.55201e-09	8.53331e-07	KIF18B
4239.43	-0.888668	0.129513	-6.8616	6.80932e-12	2.28698e-09	STIL
1053.84	-0.889716	0.136678	-6.50959	7.53572e-11	1.68248e-08	CENPM
7338.68	-0.889794	0.15097	-5.89383	3.7735e-09	5.40141e-07	BRIP1
1302.1	-0.889969	0.180092	-4.94176	7.74218e-07	5.37781e-05	FAM72B
5398.61	-0.890114	0.180468	-4.93224	8.12901e-07	5.55394e-05	CDT1
2809.89	-0.893741	0.205855	-4.34162	1.41439e-05	0.00062488	NUF2
1457.36	-0.894192	0.208532	-4.28804	1.80261e-05	0.000761419	RMI2
7502.8	-0.895201	0.107843	-8.30096	1.03277e-16	1.29049e-13	NCAPH
2362.37	-0.895414	0.146776	-6.10054	1.05708e-09	1.7438e-07	RAD51AP1
9020.83	-0.896712	0.108253	-8.28352	1.19591e-16	1.29049e-13	CDK1
12587.3	-0.897452	0.188323	-4.76548	1.88403e-06	0.00011301	DTL
3528.41	-0.900771	0.108947	-8.26794	1.36298e-16	1.31087e-13	DSCC1
13494.7	-0.903703	0.144765	-6.24258	4.30422e-10	8.15388e-08	NCAPG
720.283	-0.90855	0.257854	-3.52351	0.000425866	0.011329	FAM72C
7603.55	-0.911021	0.186991	-4.87202	1.10465e-06	7.15621e-05	DEPDC1
3484.67	-0.912052	0.165692	-5.50451	3.702e-08	4.02488e-06	RTKN2
13473.8	-0.912236	0.144922	-6.29468	3.08032e-10	6.11321e-08	NUSAP1
7657.17	-0.912403	0.215222	-4.23936	2.24153e-05	0.000915878	UBE2C
5215.42	-0.916489	0.141004	-6.49974	8.04606e-11	1.76491e-08	KIF23
2339.04	-0.924505	0.229033	-4.03655	5.42422e-05	0.00200056	CDC45
26354.7	-0.92958	0.263672	-3.52551	0.000422669	0.0112679	H4C15
1711.46	-0.932881	0.194867	-4.78727	1.69065e-06	0.000103113	SKA1
2655.9	-0.935084	0.214799	-4.35331	1.341e-05	0.000596673	ESCO2
14347.6	-0.937671	0.141278	-6.63704	3.20044e-11	8.33649e-09	KIF11
11417.8	-0.937914	0.285572	-3.28433	0.00102224	0.0234086	H2AC6
5261.9	-0.938237	0.197882	-4.74139	2.12255e-06	0.000124593	EXO1
4331.71	-0.943441	0.193818	-4.86767	1.12921e-06	7.27759e-05	H2BC15
566.034	-0.945816	0.214227	-4.41501	1.01005e-05	0.000469465	LINC01224
8438.02	-0.948636	0.169799	-5.58681	2.31283e-08	2.5819e-06	ESPL1
1713.71	-0.951397	0.196579	-4.83978	1.29983e-06	8.11795e-05	CDC25C
3126.15	-0.953194	0.215406	-4.4251	9.63993e-06	0.000453113	NDC80
1765.42	-0.953695	0.160014	-5.96006	2.52141e-09	3.84453e-07	ARHGEF39
8288.84	-0.955617	0.153393	-6.22985	4.66896e-10	8.71283e-08	TICRR
3063.13	-0.955662	0.134596	-7.10025	1.2453e-12	4.71817e-10	FAM83D
1326.99	-0.959733	0.185521	-5.17318	2.30143e-07	1.91832e-05	NEIL3
5692.57	-0.970958	0.192044	-5.0559	4.28362e-07	3.27307e-05	WDR76
5093.26	-0.97408	0.10104	-9.64052	5.39164e-22	2.24705e-18	MELK
25735.6	-0.982036	0.270776	-3.62675	0.000287011	0.00810044	H4C14
33801.5	-0.98314	0.310503	-3.16628	0.00154402	0.0327757	H2AC20
1979.15	-0.991333	0.146224	-6.77955	1.20548e-11	3.58861e-09	SHCBP1
2971.55	-0.99659	0.273796	-3.63989	0.00027275	0.00775044	SESTD1
31209.8	-1.01676	0.141869	-7.16691	7.67122e-13	3.09398e-10	ATAD2
43700.8	-1.02167	0.255196	-4.00347	6.24211e-05	0.00225564	H1-5
4615.34	-1.02962	0.12799	-8.0445	8.65994e-16	6.7672e-13	FBXO5
3987.65	-1.03614	0.237075	-4.37052	1.23952e-05	0.000557471	CKAP2L
15884.4	-1.03973	0.28176	-3.69011	0.000224154	0.00659435	H3C13
4534.77	-1.04194	0.158526	-6.57269	4.9415e-11	1.16573e-08	TK1
32052.1	-1.04703	0.26474	-3.95495	7.65514e-05	0.00267352	H2BC21
10031.4	-1.04945	0.246626	-4.25524	2.08828e-05	0.000864564	H2AC7
45173.5	-1.04955	0.180408	-5.81766	5.96764e-09	7.93759e-07	MKI67
12061	-1.05185	0.312239	-3.36873	0.000755148	0.0180874	H4C3
6354.23	-1.05879	0.231911	-4.56549	4.9833e-06	0.000258532	H2BC8
18787.7	-1.06809	0.122464	-8.72168	2.74108e-18	5.71196e-15	H2AX
2270.49	-1.07834	0.147977	-7.2872	3.16471e-13	1.52186e-10	TCF19
16495.8	-1.08508	0.230385	-4.70986	2.47888e-06	0.000140242	H2BC5
9058.11	-1.08574	0.162961	-6.6626	2.69031e-11	7.1568e-09	H2BC12
3358.06	-1.09398	0.193948	-5.64058	1.69482e-08	1.99909e-06	H2AC15
3369.22	-1.09523	0.171125	-6.40017	1.55207e-10	3.28906e-08	AURKB
4549.3	-1.09585	0.174756	-6.27074	3.5933e-10	7.01985e-08	HJURP
1377.94	-1.09662	0.156181	-7.02146	2.19563e-12	7.84341e-10	SPC25
9929.1	-1.09747	0.214562	-5.11494	3.13841e-07	2.48352e-05	H2AC21
15699.4	-1.10782	0.249682	-4.43693	9.12513e-06	0.000435359	H2AC13
12930.1	-1.10966	0.257831	-4.30383	1.67869e-05	0.000716335	H3C12
12105	-1.11114	0.248173	-4.47726	7.56088e-06	0.000376628	H2AC17
5836.08	-1.11347	0.241131	-4.6177	3.88012e-06	0.000205564	H2BC14
13267.9	-1.11903	0.225084	-4.9716	6.6401e-07	4.71712e-05	RRM2
10491	-1.12689	0.209555	-5.37755	7.55078e-08	7.43365e-06	H2BC7
73657.1	-1.13745	0.22685	-5.01409	5.32843e-07	3.89599e-05	H2AC18
3816.15	-1.14005	0.216419	-5.26778	1.38087e-07	1.23979e-05	H4C9
9746.01	-1.15876	0.270062	-4.29071	1.781e-05	0.000754842	H4C2
1076.8	-1.16248	0.327411	-3.55052	0.000384476	0.0103379	NIBAN1
5397.96	-1.16825	0.162991	-7.16756	7.63457e-13	3.09398e-10	H2AC12
29566.2	-1.17148	0.20486	-5.71844	1.07506e-08	1.35773e-06	H2BC4
66377	-1.18327	0.230326	-5.13735	2.78637e-07	2.2332e-05	H3C15
61753.6	-1.18381	0.207532	-5.70423	1.16871e-08	1.43259e-06	TOP2A
21114.8	-1.19012	0.220697	-5.39257	6.94557e-08	7.00326e-06	H2AC11
13377	-1.19407	0.21256	-5.61758	1.93653e-08	2.26284e-06	H4C8
16884.6	-1.19438	0.227584	-5.24807	1.53699e-07	1.35731e-05	H3C10
7727.74	-1.19965	0.258876	-4.63406	3.58571e-06	0.000193497	H2BU1
10713.2	-1.21044	0.181068	-6.68501	2.30901e-11	6.46401e-09	H2BC17
20445	-1.21725	0.213367	-5.70493	1.16391e-08	1.43259e-06	H3C4
20909.7	-1.21821	0.21531	-5.65796	1.53184e-08	1.85948e-06	H2AC14
50772.8	-1.25433	0.254655	-4.9256	8.41035e-07	5.68403e-05	H2BC18
14539.3	-1.2581	0.264928	-4.74882	2.04608e-06	0.00012067	H2AC8
17354.2	-1.26287	0.23472	-5.38034	7.43466e-08	7.37742e-06	H4C4
5383.14	-1.26898	0.254526	-4.98566	6.17516e-07	4.46289e-05	H2AC16
724.728	-1.29464	0.275499	-4.69925	2.61115e-06	0.000147059	E2F8
26282.3	-1.30749	0.250423	-5.22112	1.77843e-07	1.54415e-05	H3C2
406.15	-1.31262	0.337122	-3.89361	9.87639e-05	0.00331057	H2BC6
2962.87	-1.35074	0.197531	-6.83812	8.02382e-12	2.50805e-09	H2AC4
9677.92	-1.3523	0.227615	-5.94119	2.82968e-09	4.21184e-07	H2BC13
5455.09	-1.35676	0.274167	-4.94866	7.4725e-07	5.24624e-05	H2BC11
453.771	-1.62608	0.396747	-4.09854	4.15764e-05	0.00157524	H2BU2P
142.386	-1.79115	0.559159	-3.20329	0.00135866	0.029523	H3C3
129.082	-1.83288	0.514038	-3.56565	0.00036295	0.00990821	H1-6

### Sheet: HALLMARK_GSEA
pathway	pval	padj	log2err	ES	NES	size	leadingEdge	siggenes
HALLMARK_P53_PATHWAY	2.98e-12	3.72e-11	0.898671	0.598205	2.15553	186	RRAD,CDKN1A,BTG2,SESN1,FDXR,KRT17,IRAG2,PHLDA3,MDM2,FAS,LIF,ZMAT3,TAP1,EPS8L2,EPHA2,TNFSF9,RPS27L,ALOX15B,DRAM1,TOB1,NINJ1,BAX,PLK3,INHBB,DDB2,GADD45A,STEAP3,CDKN2B,FBXW7,PLK2,NHLH2,S100A4,PVT1,HMOX1,SDC1,XPC,HBEGF,HSPA4L,PROCR,CYFIP2,MXD4,H2AJ,TRIAP1,AEN,IER5,IER3,SAT1,TRAF4,RNF19B,PIDD1,ABAT,SFN,KLF4,NOTCH1,PLXNB2,POLH,ISCU,PPM1D,RGS16,ANKRA2,VWA5A,COQ8A,JUN,MKNK2,IP6K2,CCNG1,RHBDF2,FAM162A,RAP…	RRAD,CDKN1A,BTG2,SESN1,FDXR,PHLDA3,MDM2,FAS,LIF,ZMAT3,EPHA2,TNFSF9,RPS27L,DRAM1,NINJ1,BAX,PLK3,DDB2,GADD45A,STEAP3,FBXW7,PLK2,PVT1,XPC,PROCR,CYFIP2,IER5,RNF19B
HALLMARK_TNFA_SIGNALING_VIA_NFKB	3.88e-05	0.000277473	0.557332	0.490332	1.75196	167	CDKN1A,PDE4B,BTG2,LIF,EGR2,FOSL1,TAP1,DUSP4,TNFSF9,DRAM1,PLAU,NINJ1,GADD45A,GADD45B,PLK2,EGR1,CXCL2,ID2,TNFAIP2,CD80,HBEGF,PNRC1,PTGS2,CSF1,STAT5A,IL23A,IER5,IER3,SAT1,CCL20,RNF19B,KLF4,ABCA1,HES1,DUSP5,JAG1,FJX1,ZFP36,GEM,KDM6B,JUN,GFPT2,PTGER4,CXCL3,IL1A,ETS2,PHLDA1,SERPINB8,BTG1,MAFF,NR4A2,DNAJB4,BIRC3,JUNB	CDKN1A,BTG2,LIF,FOSL1,DUSP4,TNFSF9,DRAM1,NINJ1,GADD45A,PLK2,EGR1,ID2,PNRC1,IER5,RNF19B
HALLMARK_ALLOGRAFT_REJECTION	0.000391063	0.00217257	0.498493	0.486577	1.68201	121	IL16,FAS,CXCR3,LIF,STAB1,ACHE,TAP1,WAS,INHBB,MMP9,C2,CAPG,ITGAL,PTPRC,CD80,CD79A,IL12A,HLA-E,CSF1,TGFB2,IRF4	IL16,FAS,LIF
HALLMARK_MYOGENESIS	0.00225042	0.0102292	0.431708	0.437181	1.54833	151	CDKN1A,LAMA2,SORBS1,ACTN3,COL6A3,ACHE,CHRNA1,AGRN,DES,GADD45B,PYGM,ACTN2,HSPB8,IGFBP7,LDB3,HBEGF,CTF1,SH3BGR,MYOM1,ACTA1,PGAM2,FST,HSPB2,CRYAB,TAGLN,NOTCH1,PLXNB2,MYH3,CAV3,MEF2C,CLU,PSEN2,ITGA7,PDE4DIP,ABLIM1,FXYD1,SGCA,GSN	CDKN1A,LAMA2,SORBS1,AGRN
HALLMARK_INFLAMMATORY_RESPONSE	0.0149785	0.0499282	0.38073	0.427815	1.48638	129	CDKN1A,PDE4B,BTG2,LIF,STAB1,KCNMB2,AXL,TNFSF9,CD70,EBI3,CMKLR1,CXCL8,PCDH7,MSR1,HBEGF,IRAK2,C5AR1,ICAM4,CSF1,ITGB8,CCL20,CD14,SCN1B,ABCA1,RGS16,NMUR1,PTGER4,IL1A	CDKN1A,BTG2,LIF,TNFSF9,CD70
HALLMARK_KRAS_SIGNALING_UP	0.00663679	0.0255261	0.407018	0.421478	1.48198	143	LAPTM5,GALNT3,DUSP6,LIF,MAFB,PLAU,MYCN,CLEC4A,CMKLR1,MMP9,GPNMB,EPHB2,ID2,KIF5C,HBEGF,ENG,TMEM176B,PTGS2,SCG3,CCL20,EMP1,SEMA3B,SCN1B,KLF4,RGS16,VWA5A,ADAM8,GFPT2,PTPRR,ETV5,SPRY2,IL2RG,TMEM158,ETV4,CFB,BIRC3	LIF,ID2
HALLMARK_KRAS_SIGNALING_DN	0.0093733	0.0334761	0.38073	0.432216	1.47653	112	BTG2,EDN2,PRODH,GRID2,RGS11,TG,KRT15,GDNF,ARPP21,SLC5A5,CD80,ABCG4,IDUA,IRS4,CCNA1,TGFB2,BRDT,AKR1B10,KRT5,SYNPO,FGF22,LFNG,TENT5C,COQ8A,PRKN,KCND1,PLAG1,TENM2,TAS2R4,SLC16A7,NR4A2,SLC29A3,ALOX12B,CKM,THNSL2,FGFR3,TGM1,AMBN,SOX10,CALCB,MAGIX,SELENOP	BTG2,EDN2,GDNF
HALLMARK_XENOBIOTIC_METABOLISM	0.0491803	0.144648	0.21925	0.379711	1.33551	145	CYP4F2,GCNT2,PTGES,FAS,EPHA2,CYP17A1,NINJ1,LCAT,HMOX1,SLC12A4,ID2,GABARAPL1,CYFIP2,TMEM176B,ABCC2,TGFB2,GSTT2,SERTAD1,ABCC3,VTN,APOE,MAN1A1,XDH,UPB1,ETS2,RETSAT,AOX1,SPINT2	CYP4F2,FAS,EPHA2,NINJ1,LCAT,SLC12A4,ID2,CYFIP2,SERTAD1
HALLMARK_APOPTOSIS	0.106308	0.253115	0.144631	0.354818	1.24583	138	CDKN1A,BTG2,FDXR,FAS,ANXA1,TAP1,BAX,GADD45A,GADD45B,H1-0,BIK,AVPR1A,SMAD7,HMOX1,CCNA1,TGFB2,AIFM3,IER3,SAT1,EMP1,CD14,TNFRSF12A,JUN,CLU,PSEN2,IL1A,RETSAT,GSN,PPP2R5B,LMNA,BIRC3	CDKN1A,BTG2,FDXR,FAS,BAX,GADD45A
HALLMARK_EPITHELIAL_MESENCHYMAL_TRANSITION	0.137773	0.31312	0.123842	0.33836	1.20154	158	COL5A1,LAMA2,ACTA2,FAS,COL6A3,VCAN,CCN2,GADD45A,GADD45B,LRRC15,TGFBI,COL16A1,CXCL8,CAPG,SDC1,ID2,ECM1,COL7A1,SAT1,COL5A2,VCAM1,TAGLN,TNFRSF12A,GLIPR1,PCOLCE,GEM,JUN,COL12A1,FZD8,SNAI2,LRP1,NT5E,DST	COL5A1,LAMA2,ACTA2,FAS,CCN2,GADD45A,ID2
HALLMARK_APICAL_JUNCTION	0.284571	0.592857	0.0793435	0.305965	1.09235	171	NECTIN4,ACTN3,CDH8,CDH3,ALOX15B,VCAN,TGFBI,ACTN2,ITGA10,MMP9,COL16A1,ITGA3,PTPRC,CADM2,MDK,ACTA1,NEGR1,ICAM4,MADCAM1,GRB7,VCAM1,CLDN4,PARD6G,NECTIN1,NLGN3,COL9A1	NECTIN4
HALLMARK_COAGULATION	0.319095	0.620791	0.0782955	0.329703	1.08676	89	DUSP6,ANXA1,PLAU,CAPN5,CSRP1,MMP9,C2,CTSO,MST1,CFI,ISCU,CLU,LRP1,GSN,MAFF,C1S,CFB,F8,F2RL2,TIMP3,CTSK,P2RY1,CRIP2,DUSP14,F12,LEFTY2,MMP11,MSRB2,S100A1,KLF7,S100A13,CASP9,VWF,APOC1,TIMP1	MST1
HALLMARK_HYPOXIA	0.335227	0.620791	0.0706196	0.297754	1.06489	173	COL5A1,CDKN1A,EDN2,GCNT2,DPYSL4,TMEM45A,PGF,CCN2,PYGM,TGFBI,S100A4,SULT2B1,HMOX1,PNRC1,PGAM2,HAS1,ALDOB,IER3	COL5A1,CDKN1A,EDN2,DPYSL4,PGF,CCN2,PNRC1
HALLMARK_BILE_ACID_METABOLISM	0.508259	0.794155	0.0559429	0.298765	0.975836	84	FDXR,ALDH8A1,SLC22A18,SULT2B1,ABCG4,ABCD1,ABCA6,ABCA1,PIPOX,TTR,SLC23A1,RETSAT,ATXN1,LIPE,MLYCD,CROT,ABCA8,PEX6	FDXR
HALLMARK_ANGIOGENESIS	0.599092	0.881018	0.0564118	0.347615	0.907489	23	VCAN,S100A4,COL5A2,VTN,JAG1
HALLMARK_IL6_JAK_STAT3_SIGNALING	0.678191	0.916475	0.0447749	0.286596	0.885872	59	FAS,EBI3,HMOX1,ACVRL1,CSF1,CD14,TNFRSF12A,JUN,CXCL3,SOCS1,IL2RG	FAS
HALLMARK_PANCREAS_BETA_CELLS	0.617512	0.882159	0.0557104	0.347093	0.885089	21	MAFB,INSM1,CHGA,DCX,STXBP1,VDR
HALLMARK_APICAL_SURFACE	0.735043	0.942362	0.0442407	0.290804	0.832601	37	GATA3,RTN4RL1,SULF2,NTNG1,PKHD1	SULF2
HALLMARK_COMPLEMENT	0.861305	1	0.027167	0.226925	0.79763	139	DUSP6,WAS,GATA3,ACTN2,CSRP1,C2,SPOCK2,CTSO,PCLO,SCG3,DUSP5,NOTCH4,HSPA5,CLU,PRKCD,DOCK4,GNG2,LRP1,HSPA1A,MAFF,C1S,CFB,F8
HALLMARK_HEME_METABOLISM	0.918857	1	0.0225843	0.217799	0.777586	171	BTG2,ANK1,ACP5,NFE2,HTATIP2,SLC30A1,KEL,H1-0,RHAG,SLC22A4,YPEL5,ICAM4,HBQ1,ATG4A,TENT5C,AQP3	BTG2,ANK1,SLC30A1
HALLMARK_ADIPOGENESIS	0.997745	1	0.0165176	0.175101	0.630166	182	SORBS1,TOB1,GADD45A,HSPB8,NABP1,MGLL,STAT5A,ESRRA,ABCA1,APOE,PTGER3,SNCG,ITGA7,CMBL,RETSAT,PHLDB1,LIPE,SSPN,REEP6,SLC27A1	SORBS1,GADD45A,ESRRA
HALLMARK_NOTCH_SIGNALING	0.965774	1	0.0336033	0.224199	0.608224	28	NOTCH1,HES1,JAG1,LFNG,PSEN2
HALLMARK_WNT_BETA_CATENIN_SIGNALING	0.988489	1	0.0308468	0.199007	0.566928	36	NOTCH1,JAG1,NOTCH4,PSEN2,FZD8,FRAT1,HDAC11,KAT2A
HALLMARK_TGF_BETA_SIGNALING	0.994616	1	0.027167	0.184775	0.558777	51	SMAD7,ID2,ENG,NOG,ID3,JUNB	ID2
HALLMARK_OXIDATIVE_PHOSPHORYLATION	1	1	0.129443	-0.118071	-0.514005	198	IDH2,NQO2,ATP1B1,NNT,SLC25A11,CASP7,ECI1,RHOT1,ACADM,UQCRC1,DLST,FH,PRDX3,ACAA2,IMMT,NDUFS1,GPI,VDAC3,COX17,COX8A,CYB5R3,IDH1,TIMM10,MDH1,NDUFB6,MGST3,ACAT1,NDUFA6,NDUFB2,GPX4,OGDH,NDUFB3,ATP5PD,LRPPRC,CYB5A,LDHA,ACADSB,MRPL35,FDX1,GLUD1,ABCB7,SLC25A5,NDUFB4,CS,MRPL11,ETFDH,SUCLA2,DLAT,AFG3L2,ATP5MC2,GOT2,ALDH6A1,ACADVL,ETFB,TOMM70,NDUFA9,ATP5F1A,NDUFA2,VDAC1,MTX2,MRPS30,COX5A,NDUFS3	IDH2
HALLMARK_PEROXISOME	0.881188	1	0.0982123	-0.204986	-0.809936	93	TOP2A,IDH2,MSH2,ISOC1,SLC27A2,YWHAH,IDI1,SOD2,CLN6,ACSL1,ELOVL5,FDPS,ALDH9A1,STS,CRABP1,RDH11,SLC25A19,HSD17B11,CAT,ITGB1BP1,SIAH1,ABCC8,DHCR24,SEMA3C,IDH1,CRABP2,SLC23A2,HSD17B4,NUDT19,HSD3B7,SLC25A17,RXRG,SMARCC1,PEX13,ECI2,CTPS1,IDE	TOP2A,IDH2,MSH2
HALLMARK_IL2_STAT5_SIGNALING	0.923664	1	0.123257	-0.195081	-0.819368	156	ENPP1,CDC6,BCL2,TIAM1,NFKBIZ,SLC1A5,PLSCR1,PIM1,LRRC8C,GUCY1B1,SCN9A,POU2F1,COCH,CXCL10,CCNE1,ITGA6,TWSG1,MYO1C,DCPS,NFIL3,NCS1,CD83,PRKCH,HUWE1,HIPK2,CASP3,UCK2,SLC39A8,RRAGD,WLS,ITGAE,GLIPR2,CD81,LCLAT1,SWAP70,AHNAK,CKAP4,NDRG1,LTB,PLEC,GSTO1,PHTF2,XBP1,KLF6	ENPP1,BCL2,TIAM1,PLSCR1
HALLMARK_INTERFERON_ALPHA_RESPONSE	0.853448	1	0.0919686	-0.212664	-0.824225	78	IFIH1,IFI35,PLSCR1,CMPK2,CXCL11,IL7,DDX60,CNP,CXCL10,LPAR6,EIF2AK2,PARP9,CASP8,SAMD9,TRIM14,ADAR,TRIM25,IRF2,MOV10,IFIT3,CD47	PLSCR1
HALLMARK_INTERFERON_GAMMA_RESPONSE	0.832168	1	0.124434	-0.208954	-0.864171	146	APOL6,IDO1,MTHFD2,IFIH1,IFI35,PLSCR1,CMPK2,CXCL11,IFIT1,PIM1,IL7,ISOC1,DDX60,GCH1,PFKP,NLRC5,CD274,SPPL2A,CXCL10,EIF2AK2,MT2A,SOD2,CASP7,CASP8,C1R,OAS3,TAPBP,CASP3,TRIM14,PELI1,ADAR,PSMB2	PLSCR1
HALLMARK_PROTEIN_SECRETION	0.717822	0.942362	0.111011	-0.227327	-0.898208	93	SH3GL2,ANP32E,EGFR,GLA,RPS6KA3,MAPK1,TMX1,SGMS1,LAMP2,PAM,TOM1L1,VAMP4,LMAN1,CTSC,CAV2,KIF1B,DNM1L,ZW10,RAB22A,CLTC,GBF1,TMED10,ADAM10,AP2S1,SNAP23,AP1G1,SCRN1,STAM,CLCN3,SCAMP1,BET1,ATP7A,PPT1,RER1,ARFGEF1,BNIP3,GNAS,OCRL,ARFIP1,CLN5,NAPG,AP3S1	ANP32E
HALLMARK_HEDGEHOG_SIGNALING	0.649007	0.901398	0.0925529	-0.278398	-0.901259	33	DPYSL2,AMOT,TLE1,CELSR1,VEGFA,CDK5R1,HEY2,MYH9,SLIT1,GLI1
HALLMARK_UV_RESPONSE_UP	0.559441	0.847637	0.155242	-0.232752	-0.958847	144	H2AX,ASNS,CDK2,CHRNA5,FEN1,CEBPG,LHX2,RAB27A,RFC4,PARP2,LYN,GGH,GCH1,EPHX1,CNP,CTSV,COL2A1,CCNE1,ATF3,SOD2,NUP58,ARRB2,PTPRD,PPIF,TYRO3,CASP3,PLCL1,TARS1,HTR7,PSMC3,CYB5B,CDC5L,HSPA13,FOSB	H2AX,CDK2,RAB27A,PARP2
HALLMARK_FATTY_ACID_METABOLISM	0.487342	0.786035	0.158514	-0.2403	-0.985343	130	HPGD,CBR3,H2AZ1,GPD2,NCAPH2,EPHX1,HADH,ACAT2,YWHAH,IDI1,ALDH3A2,ECI1,ACSL1,ELOVL5,ACADM,ALDH9A1,KMT5A,CPOX,DLST,FH,FASN,ACAA2,ERP29,SMS,BMPR1B,RDH11,BLVRA,SUCLG2,HSD17B11,GCDH,ADIPOR2,DHCR24,ACADS,IDH1,BPHL,HSD17B4,MDH1,GLUL,ENO2,UBE2L6,METAP1	H2AZ1,GPD2
HALLMARK_REACTIVE_OXYGEN_SPECIES_PATHWAY	0.474074	0.786035	0.119348	-0.281132	-0.990154	47	CDKN2D,PFKP,GLRX2,GSR,SOD2,HHEX,GCLM,MGST1,CAT,PRNP,TXNRD1,NDUFA6,GPX4,NDUFB4,PRDX6,PRDX2,GPX3,TXN,GLRX,G6PD,PDLIM1,EGLN2,PRDX1,NQO1
HALLMARK_ESTROGEN_RESPONSE_EARLY	0.404762	0.697865	0.197822	-0.23898	-1.01212	169	SLC1A4,CXCL12,MYB,BCL2,TIAM1,REEP1,TUBB2B,SLC7A5,ADCY1,ELOVL2,STC2,ABHD2,RBBP8,FAM102A,B4GALT1,AR,TFAP2C,AMFR,SLC27A2,TPD52L1,ADD3,GLA,SNX24,ENDOD1,CELSR1,NBL1,CLDN7,SYBU,CELSR2,PGR,ELOVL5,MPPED2,GAB2,PPIF,FARP1,PMAIP1,NXT1,ESRP2,FASN,ITPK1,RHOBTB3,DHRS2,CYP26B1,SLC26A2,IL17RB,CHPT1	CXCL12,MYB,BCL2,TIAM1,ADCY1
HALLMARK_UV_RESPONSE_DN	0.381579	0.681391	0.184706	-0.249642	-1.01925	132	AMPH,KIT,PRKAR2B,PMP22,DDAH1,SLC7A1,SYNJ2,GCNT1,MMP16,FZD2,ADD3,RASA2,CAV1,LDLR,SFMBT1,TENT4A,INSIG1,ITGB3,LPAR1,PRKCA,VAV2,SMAD3,ZMIZ1,CDC42BPA,MAP1B,NEK7,NOTCH2,MET,ATP2B1,CDON,RXRA,COL1A1,PTPN21,ATP2C1,AKT3,SDC2,FYN,DLC1,NIPBL,IGF1R,NFIB,TGFBR3,PHF3,SIPA1L1,DMAC2L,MAP2K5,KCNMA1,MTA1,TJP1,SYNE1,NR3C1,NR1D2,VLDLR,IRS1,MAPK14,KALRN,CDKN1B,DLG1,SRI	KIT,PRKAR2B,DDAH1
HALLMARK_ANDROGEN_RESPONSE	0.326829	0.620791	0.170932	-0.272439	-1.06628	91	CENPN,HPGD,AKAP12,ABHD2,B4GALT1,SLC38A2,SCD,ACSL3,IDI1,GSR,RPS6KA3,ANKH,ELOVL5,UBE2I,INSIG1,AKT1,CDC14B,ZMIZ1,PIAS1,XRCC5,SLC26A2,IQGAP2,SPCS3,SMS,BMPR1B,LMAN1,NDRG1,RAB4A,STK39,DHCR24,PTPN21,CDK6,GNAI3,PGM3,FKBP5,CAMKK2	CENPN
HALLMARK_GLYCOLYSIS	0.160806	0.349578	0.249247	-0.261197	-1.12523	182	DEPDC1,CDK1,CENPA,DDIT4,HMMR,AURKA,CTH,GYS2,STMN1,SAP30,SLC25A10,ERO1A,STC2,SLC37A4,EGFR,KIF20A,PFKP,CXCR4,STC1,B4GALT1,PDK3,GLCE,DSC2,GPC3,CASP6,PAXIP1,NASP,VEGFA,SRD5A3,POLR3K,CLN6,ARPP19,KIF2A,B4GALT4,PRPS1,TPST1,GUSB,HAX1,GALE,GPC4,CHST1,ALDH7A1,ALDH9A1,RRAGD	DEPDC1,CDK1,CENPA,HMMR,AURKA,STMN1,SAP30,ERO1A
HALLMARK_DNA_REPAIR	0.0742771	0.206325	0.287805	-0.295706	-1.22702	147	ZWINT,PRIM1,POLD3,RAD51,POLA2,RFC2,ARL6IP1,POLA1,FEN1,RFC3,RFC5,CMPK2,RFC4,POLD1,DUT,TYMS,RPA3,LIG1,NT5C3A,PCNA,RPA2,DGCR8,SAC3D1,NUDT21,HPRT1,NME4	ZWINT,PRIM1,POLD3,RAD51,POLA2,RFC2,ARL6IP1,POLA1,RFC3,RFC5,POLD1
HALLMARK_PI3K_AKT_MTOR_SIGNALING	0.0802373	0.211151	0.287805	-0.316456	-1.25395	98	CDK1,NGF,E2F1,MAP2K6,TRIB3,CAMK4,CDK2,TIAM1,EGFR,CXCR4,VAV3,RPS6KA3,MAPK9,PRKAA2,AKT1,PLCG1,ACACA,SMAD2,TRAF2,MAPK1,ITPR2,GRK2,SLA,PPP1CA,PDK1,PIN1,NOD1,PPP2R1B,TNFRSF1A,CDK4,DDIT3,PRKAR2A	CDK1,E2F1,MAP2K6,CAMK4,CDK2,TIAM1
HALLMARK_MYC_TARGETS_V2	0.0969028	0.242257	0.287805	-0.348026	-1.28482	57	MCM4,PLK4,PLK1,MCM5,UNG	MCM4,PLK4,PLK1,MCM5
HALLMARK_CHOLESTEROL_HOMEOSTASIS	0.0303661	0.0948942	0.352488	-0.363296	-1.37244	70	NIBAN1,ATF5,PLAUR,GPX8,TRIB3,PLSCR1,LGALS3,ACAT2,PDK3,ACSS2,EBP,SCD,ATF3,IDI1,LDLR,NFIL3,FDPS,GUSB,CYP51A1,CBS,LGMN,FASN	NIBAN1,PLAUR,PLSCR1
HALLMARK_ESTROGEN_RESPONSE_LATE	0.00148126	0.00740631	0.45506	-0.37028	-1.55522	156	SLC1A4,TOP2A,STIL,CXCL12,MYB,PLK4,GINS2,CDC6,BCL2,IMPA2,TIAM1,PRKAR2B,RNASEH2A,IDH2,NMU,EMP2,SLC7A5,XRCC3,SNX10,ABHD2,RBBP8,SLC29A1,FAM102A,KIF20A,CDC20,ST6GALNAC2,ASS1,TFAP2C,AMFR,SLC27A2,TPD52L1,ADD3,GLA,CAV1,NBL1,IGSF1,CELSR2,ALDH3A2,PGR	TOP2A,STIL,CXCL12,MYB,PLK4,GINS2,BCL2,TIAM1,PRKAR2B,RNASEH2A,IDH2,XRCC3
HALLMARK_SPERMATOGENESIS	0.00260356	0.0108482	0.431708	-0.422259	-1.65766	89	H1-6,CDK1,NCAPH,NEK2,TTK,KIF2C,AURKA,CAMK4,DMC1,BUB1,EZH2,CCNB2,ACRV1,RFC4,DBF4,TOPBP1,PARP2,ART3,CDKN3,YBX2,GMCL1,AKAP4,STRBP,MAST2,CLGN,SLC12A2,CNIH2,NF2,TEKT2,PSMG1,JAM3,VDAC3,GSG1,RPL39L,PRKAR2A,STAM2,SIRT1	H1-6,CDK1,NCAPH,TTK,KIF2C,AURKA,CAMK4,BUB1,EZH2,CCNB2,TOPBP1,PARP2
HALLMARK_MTORC1_SIGNALING	4.22e-06	3.52e-05	0.610527	-0.420888	-1.81908	195	SLC1A4,NIBAN1,RRM2,SLC7A11,ASNS,DHFR,PSAT1,MCM4,DDIT4,CCNF,TRIB3,AURKA,CTH,MTHFD2,PHGDH,MCM2,PLK1,TES,BUB1,SLC1A5,UNG,SHMT2,CDC25A,SLC7A5,ERO1A,SLC37A4,TUBG1,CXCR4,STC1,ADD3,NUP205,GLA,RPA1,PSPH,SRD5A1,EBP,SCD,ACSL3,IDI1,GSR,LDLR,NFIL3,PFKL,ELOVL5,INSIG1,HPRT1,EIF2S2,ACACA,CYP51A1,BCAT1,LGMN,GGA2,CYB5B,PSMG1,SLA,IMMT,UCHL5,NUPR1,PDK1,TCEA1,CD9,RDH11,GPI,PSMD12,CTSC,DDIT3,CACYBP,EPRS1,XBP1,ADIPOR2…	NIBAN1,RRM2,DHFR,MCM4,CCNF,AURKA,MCM2,PLK1,BUB1,ERO1A
HALLMARK_UNFOLDED_PROTEIN_RESPONSE	0.000136676	0.000854227	0.518848	-0.461313	-1.87332	111	SLC1A4,H2AX,ASNS,CHAC1,PSAT1,DDIT4,MTHFD2,CKS1B,CEBPB,CEBPG,DCP2,SLC7A5,EIF4EBP1,IFIT1,ERO1A,STC2,XPOT,EXOSC9,TUBB2A,ATF3,VEGFA,GEMIN4,IARS1,KHSRP,ATF4,LSM4,TARS1,ATF6,EXOSC10,PAIP1,ERN1,SPCS3,EXOSC2	H2AX,CKS1B,DCP2,ERO1A
HALLMARK_MYC_TARGETS_V1	4.92e-10	4.92e-09	0.801216	-0.501731	-2.19417	199	CDC45,MCM6,MCM4,KPNA2,CCNA2,CDK2,MCM2,MCM5,RRM1,MAD2L1,USP1,MCM7,H2AZ1,RFC4,BUB3,DUT,TFDP1,DEK,PRPS2,TYMS,CDC20,XPOT,RANBP1,PCNA,IARS1,KPNB1,HNRNPA3,HPRT1,G3BP1,CBX3,XPO1,EIF2S2,GLO1,SNRPD1,ERH,UBA2,CAD,PPM1G,EIF1AX,PSMB2,YWHAQ,HNRNPD,HDDC2,PRDX3,SRSF7,HNRNPR,SRSF2,NAP1L1,FAM120A,CDK4,VDAC3,HNRNPU,SF3B3,NCBP1,SERBP1,PTGES3,EPRS1,HNRNPA1,POLE3,HNRNPA2B1,SNRPG,TRIM28,YWHAE,PSMD1,SNRPD3,SYNCRIP,TRA2…	CDC45,MCM6,MCM4,KPNA2,CCNA2,CDK2,MCM2,MCM5,RRM1,MAD2L1,USP1,MCM7,H2AZ1,BUB3
HALLMARK_MITOTIC_SPINDLE	3.05e-20	5.09e-19	1.16018	-0.614156	-2.67363	198	TOP2A,FBXO5,NDC80,ESPL1,KIF11,KIF23,NUSAP1,CDK1,NEK2,ANLN,KIF15,CENPF,INCENP,CDC42EP1,TTK,KNTC1,PIF1,KIF2C,BRCA2,PRC1,AURKA,KIF4A,RACGAP1,CENPE,BIRC5,PLK1,NET1,BUB1,TIAM1,SMC1A,CCNB2,DLGAP5,SMC4,ECT2,KIF22,CKAP5,KIF20B,LMNB1,TPX2,MID1,MYH10,SASS6,CEP131,TUBGCP3,CNTRL,SUN2,RAPGEF5,PCGF5,CDC27,ARHGEF2,HOOK3,NIN,RASA2,CEP192,SHROOM2,CEP57,SOS1,CDK5RAP2,MARCKS,SMC3,TBCD,GEMIN4,PALLD,SHROOM1,ARF6,CENP…	TOP2A,FBXO5,NDC80,ESPL1,KIF11,KIF23,NUSAP1,CDK1,ANLN,KIF15,CENPF,INCENP,TTK,KNTC1,PIF1,KIF2C,BRCA2,PRC1,AURKA,KIF4A,RACGAP1,BIRC5,PLK1,NET1,BUB1,TIAM1,SMC1A,CCNB2,DLGAP5,SMC4,ECT2,KIF22,CKAP5,KIF20B
HALLMARK_G2M_CHECKPOINT	4.97e-46	1.24e-44	1.7683	-0.762612	-3.31991	198	TOP2A,AURKB,H2BC12,H2AX,ATF5,MKI67,FBXO5,NDC80,ESPL1,EXO1,KIF11,CDC45,KIF23,NUSAP1,UBE2C,CDK1,STIL,NEK2,E2F2,KIF15,MCM6,CENPF,CENPA,KNL1,KPNA2,PLK4,INCENP,MCM3,E2F1,RAD54L,CCNA2,RBL1,TTK,CDKN2C,GINS2,HMMR,PBK,KIF2C,BRCA2,BARD1,CCNF,CDC6,PRC1,AURKA,POLA2,KIF4A,POLQ,RACGAP1,CENPE,NSD2,MCM2,BIRC5,PLK1,CHEK1,MCM5,MYBL2,CKS1B,ORC6,CHAF1A,TMPO,MAD2L1,BUB1,EZH2,SMC1A,CCNB2,CDC7,TACC3,POLE,SMC4,SUV39H1,S…	TOP2A,AURKB,H2BC12,H2AX,MKI67,FBXO5,NDC80,ESPL1,EXO1,KIF11,CDC45,KIF23,NUSAP1,UBE2C,CDK1,STIL,E2F2,KIF15,MCM6,CENPF,CENPA,KNL1,KPNA2,PLK4,INCENP,MCM3,E2F1,RAD54L,CCNA2,RBL1,TTK,CDKN2C,GINS2,HMMR,PBK,KIF2C,BRCA2,BARD1,CCNF,PRC1,AURKA,POLA2,KIF4A,POLQ,RACGAP1,NSD2,MCM2,BIRC5,PLK1,CHEK1,MCM5,MYBL2,CKS1B,ORC6,CHAF1A,TMPO,MAD2L1,BUB1,EZH2,SMC1A,CCNB2,CDC7,TACC3,POLE,SMC4,SUV39H1,STMN1,KIF22,H2AZ2,CASP…
HALLMARK_E2F_TARGETS	1e-50	5e-49	NA	-0.78274	-3.41335	200	E2F8,TOP2A,RRM2,SPC25,AURKB,TCF19,H2AX,MKI67,TK1,ATAD2,MELK,ESPL1,DEPDC1,DSCC1,CDK1,RAD51AP1,CENPM,KIF18B,BRCA1,MCM6,HELLS,CIT,MCM4,KPNA2,POLD3,PLK4,SPC24,MCM3,ASF1B,CDCA3,UBE2T,CDKN2C,HMMR,GINS1,KIF2C,BRCA2,BARD1,CDCA8,HMGB2,AURKA,POLA2,KIF4A,MTHFD2,RACGAP1,MMS22L,CENPE,DONSON,SPAG5,MCM2,RFC2,BIRC5,TUBB,PLK1,CHEK1,MCM5,MYBL2,NCAPD2,CKS1B,MXD3,BUB1B,GINS4,ORC6,WEE1,TMPO,PSMC3IP,DIAPH3,MAD2L1,DNMT…	E2F8,TOP2A,RRM2,SPC25,AURKB,TCF19,H2AX,MKI67,TK1,ATAD2,MELK,ESPL1,DEPDC1,DSCC1,CDK1,RAD51AP1,CENPM,KIF18B,BRCA1,MCM6,HELLS,CIT,MCM4,KPNA2,POLD3,PLK4,SPC24,MCM3,ASF1B,CDCA3,UBE2T,CDKN2C,HMMR,GINS1,KIF2C,BRCA2,BARD1,CDCA8,HMGB2,AURKA,POLA2,KIF4A,RACGAP1,MMS22L,DONSON,SPAG5,MCM2,RFC2,BIRC5,TUBB,PLK1,CHEK1,MCM5,MYBL2,NCAPD2,CKS1B,BUB1B,GINS4,ORC6,WEE1,TMPO,PSMC3IP,DIAPH3,MAD2L1,DNMT1,EZH2,SMC1A,USP1,…
